# Isolation and characterization of a novel phage of *Vibrio parahaemolyticus* with biocontrol potential

**DOI:** 10.1101/2022.11.25.517947

**Authors:** Yubing Chen, Wenqing Li, Keming Shi, Zheng Fang, Yunlan Yang, Rui Zhang

## Abstract

*Vibrio parahaemolyticus* is a major foodborne pathogen that contaminates aquatic products and causes great economic losses to aquaculture. Because of the emergence of multidrug-resistant *V. parahaemolyticus* strains, bacteriophages are considered promising agents for their biocontrol as an alternative or supplement to antibiotics. Here, a lytic vibriophage, vB_VpaM_R16F (R16F), was isolated from sewage from a seafood market by infecting *V. parahaemolyticus* 1.1997^T^. R16F was found to infect *V. parahaemolyticus*, but not nine other *Vibrio* spp. The phage belongs to the myovirus morphotype and lysed host cells with a short latent period (<10 min) and a small burst size (13 plaque-forming units). R16F has a linear double-stranded DNA with genome size 139,011 bp and a G+C content of 35.21%. Phylogenetic and intergenomic nucleotide sequence similarity analysis revealed that R16F is distinct from currently known vibriophages and belongs to a novel genus. Several genes (e.g., encoding ultraviolet damage endonuclease and endolysin) that may enhance environmental competitiveness were found in the genome of R16F, while no antibiotic resistance- or virulence factor-related gene was detected. In consideration of its biological and genetic properties, R16F is suggested to be a candidate biocontrol agent for use against *V. parahaemolyticus*.
