## Supplemental Table 1, 2 and 3 for "Isolation and characterization of a novel phage of *Vibrio parahaemolyticus* with biocontrol potential": Biorxiv_Supplementary materials_20221125.xlsx

### Sheet: Table S1
	Table S1. Host range of phage R16F	(+: infected; -: uninfected)
Host bacteria species	strains	R16F infection
Vibrio parahaemolyticus	1.1997T	+
Vibrio parahaemolyticus	BVP1	-
Vibrio parahaemolyticus	BVP2	-
Vibrio parahaemolyticus	2016062313	-
Vibrio parahaemolyticus	20160719-2	-
Vibrio parahaemolyticus	20160719-2	-
Vibrio parahaemolyticus	20160615-5	-
Vibrio parahaemolyticus	20160615-5	-
Vibrio alginolyticus	BVA2	-
Vibrio campbellii	JL3506	-
Vibrio campbellii	JL3506	-
Vibrio caribbeanicus	JL3219	-
Vibrio cholerae	20161020-5	-
Vibrio fortis	JL3515	-
Vibrio harveyi	BVH1	-
Vibrio harveyi	20150916-2	-
Vibrio inhibens	JL3707	-
Vibrio owensii	JL2581 (6)	-
Vibrio owensii	JL3186	-
Vibrio owensii	JL3187	-
Vibrio owensii	JL3187	-
Vibrio owensii	JL3187	-
Vibrio variabilis	JL3833	-

### Sheet: Table S2
			Table S2. Predicted ORFs in the R16F genome.
Gene	Strand	Left	Right	aa length	E-value (<10-5)	aa identify	Conserved domain	Putative function
							(E-value)
1	+	624	806	60	2e-16	0.6034		Hypothetical protein
2	+	769	1251	160	1e-76	0.7215		Hypothetical protein
3	+	1272	1949	225	2e-13	0.2933		Hypothetical protein
4	-	2008	2142	44	1e-20	0.9318		Hypothetical protein
5	-	2159	2344	61				Hypothetical protein
6	-	2657	2797	46				Hypothetical protein
7	-	2834	3121	95	1e-53	0.8421		Hypothetical protein
8	-	3127	3498	123				Hypothetical protein
9	-	3607	3744	45	1e-53	0.8421		Hypothetical protein
10	-	3866	4102	78	4e-25	0.6081		Hypothetical protein
11	-	4105	4248	47	4e-15	0.9149		Hypothetical protein
12	-	4245	4535	96	1e-39	0.7188		Hypothetical protein
13	-	4548	4778	76	7e-31	0.9464		Hypothetical protein
14	-	4837	4959	40				Hypothetical protein
15	-	4980	5099	39				Hypothetical protein
16	-	5102	5257	51	9e-08	0.8235		Hypothetical protein
17	-	5298	5603	101	3e-50	0.93		Hypothetical protein
18	-	5618	6016	132	2e-68	0.8561		Hypothetical protein
19	-	6118	6204	28				Hypothetical protein
20	-	6220	6327	35				Hypothetical protein
21	-	6415	7371	318	9e-169	0.742	PRK02308 (2.25E-59)	Putative UV DNA damage repair endonuclease
22	-	7996	8229	77	2e-13	0.4937		Hypothetical protein
23	-	8234	8647	137	8e-29	0.4538		Hypothetical protein
24	-	8740	8985	81	2e-12	0.6078	COG4226 (4.58E-10)	Type II toxin-antitoxin system HicB family antitoxin
25	-	8982	9476	164	3e-31	0.4788		Hypothetical protein
26	-	9473	9901	142	1e-68	0.7536		Hypothetical protein
27	-	9898	10146	82	0.0006	0.3871		Hypothetical protein
28	-	10143	10334	63	8e-29	0.8095		Hypothetical protein
29	-	10334	10618	94	4e-38	0.6848		Hypothetical protein
30	-	10615	11109	164	2e-83	0.7516	COG1403 (7.29E-08)	5-methylcytosine-specific restriction endonuclease McrA
31	-	11176	11838	220			cd10434 (5.67E-07)	Catalytic GIY-YIG domain of nucleotide excision repair endonucleases UvrC, Cho, and similar proteins
32	-	11839	13116	425	1e-95	0.4009		Hypothetical protein
33	-	13274	13486	70				Hypothetical protein
34	-	13561	13791	76	1e-36	0.8421		Hypothetical protein
35	-	13803	13997	64				Hypothetical protein
36	-	13994	14188	64	5e-17	0.6207		Hypothetical protein
37	-	14178	14399	73				Hypothetical protein
38	-	14464	14676	70	0.002	0.3429		Hypothetical protein
39	-	14691	15005	104	7e-54	0.7165		Hypothetical protein
40	-	15009	15125	38	2e-10	0.6216		Hypothetical protein
41	-	15264	15431	55	5e-25	0.8824		Hypothetical protein
42	-	15442	15648	68	2e-24	0.8868		Hypothetical protein
43	-	15641	15805	54	3e-10	0.9333		Hypothetical protein
44	-	15798	16457	219	3e-67	0.5806		Hypothetical protein
45	-	16460	16654	64	5e-13	0.5179		Hypothetical protein
46	-	16665	16832	55	3e-24	0.8727		Hypothetical protein
47	-	16860	17114	84	3e-40	0.8889		Hypothetical protein
48	-	17107	17313	68	6e-27	0.8281		Hypothetical protein
49	-	17316	17573	85	1e-41	0.9059		Hypothetical protein
50	-	17666	17959	97	8e-56	0.8854		Hypothetical protein
51	-	18025	19128	367	0	0.7131		Hypothetical protein
52	-	19140	19850	236	2e-83	0.6667	cd03768 (6.82E-27)	Serine Recombinase (SR) family, Resolvase and Invertase subfamily
53	-	19925	21406	493	2e-165	0.5071		Hypothetical protein
54	-	21406	21708	100	4e-55	0.8469		Hypothetical protein
55	-	21711	22259	182	2e-62	0.5946		Hypothetical protein
56	-	22243	22665	140	1e-34	0.5352		Hypothetical protein
57	-	22662	22865	67	2e-19	0.5373		Hypothetical protein
58	-	22862	23041	59	1e-14	0.9492		Hypothetical protein
59	-	23044	23166	40	0.012	0.5806		Hypothetical protein
60	+	23335	24162	275	1e-171	0.913		Hypothetical protein
61	+	24167	24415	82	6e-41	0.8608		Hypothetical protein
62	+	24408	24707	99	0.003	0.5128		Hypothetical protein
63	+	24880	25077	65	2e-10	0.4603		Hypothetical protein
64	+	25074	25313	79	2e-31	0.9467		Hypothetical protein
65	+	25306	25479	57				Hypothetical protein
66	+	25482	25802	106	3e-62	0.8962		Hypothetical protein
67	+	25792	26025	77	1e-19	0.5479		Hypothetical protein
68	+	26012	26161	49	3e-21	0.9091		Hypothetical protein
69	+	26158	26361	67				Hypothetical protein
70	+	26351	26542	63	0.002	0.4265		Hypothetical protein
71	+	26553	26741	62	1e-22	0.6774		Hypothetical protein
72	+	26846	27214	122	9e-82	0.9833	PRK00203 (2.63E-53)	Ribonuclease H
73	+	27211	28320	369	6e-146	0.601	pfam13155 (5.38E-08)	Toprim-like DNA primase
74	+	28615	29511	298	7e-157	0.7578	cd19483 (6.06E-48)	DNA primase
75	+	29522	31843	773	0	0.7158	cd08643 (1.51E-07)	DNA polymerase A
76	+	31806	32837	343	3e-133	0.6102		Hypothetical protein
77	+	32830	33036	68	4e-33	0.8154		Hypothetical protein
78	+	33107	33358	83	9e-39	0.7531		Hypothetical protein
79	+	33361	33552	63	2e-17	0.623		Hypothetical protein
80	+	33552	33731	59	1e-19	0.72		Hypothetical protein
81	+	33734	34309	191	2e-66	0.5714		Hypothetical protein
82	+	34306	34605	99	1e-62	0.9596		Hypothetical protein
83	+	34617	34811	64				Hypothetical protein
84	+	34808	35104	98	4e-53	0.8454		Hypothetical protein
85	+	35107	35352	81	3e-49	0.925		Hypothetical protein
86	+	35355	35549	64	3e-21	0.7		Hypothetical protein
87	+	35552	35770	72	1e-37	0.9014		Hypothetical protein
88	+	35780	36007	75				Hypothetical protein
89	+	36269	37492	407	0	0.7888		Hypothetical protein
90	-	38040	38408	122	2e-47	0.5802		Hypothetical protein
91	-	38436	39125	229	2e-138	0.8708		Putative tail fiber protein
92	-	39126	39761	211	3e-142	0.9479		Hypothetical protein
93	-	39761	41239	492	0	0.9553		Putative baseplate component
94	-	41523	43814	763	0	0.9405		Tail tubular protein
95	-	43832	44383	183	6e-129	0.9781		Hypothetical protein
96	-	44383	45204	273	0	0.9707	pfam18352 (3.22E-08)	Putative baseplate
97	-	45204	46151	315	0	0.9557		Hypothetical protein
98	-	46157	46549	130	7e-87	0.9769		Hypothetical protein
99	-	46539	47147	202	2e-106	0.7951		Hypothetical protein
100	-	47244	48191	315	4e-76	0.4566		Tape measure protein
101	-	48410	49126	238	3e-65	0.5021		HNH homing endonuclease
102	-	49323	50189	288	8e-120	0.8157		Tape measure protein
103	-	50281	50427	48	9e-26	0.9792		Hypothetical protein
104	-	50502	51080	192	6e-113	0.9792		Hypothetical protein
105	-	51165	51614	149	1e-104	1		Putative structural protein
106	-	51627	53039	470	0	0.9915	pfam11863 (3.04E-15)	Putative structural protein
107	-	53217	53906	229	1e-163	0.9563		Hypothetical protein
108	-	53891	54409	172	3e-95	0.949		Hypothetical protein
109	+	54541	54738	65				Hypothetical protein
110	+	54731	55915	394	9e-53	0.3711		Putative homing endonuclease
111	-	55901	56377	158	2e-96	0.8774		Hypothetical protein
112	-	56377	56601	74	2e-24	0.6351		Hypothetical protein
113	+	56727	57992	421	9e-168	0.5971		GIY-YIG superfamily, putative homing endonuclease
114	+	58115	59404	429	5e-29	0.9508		Hypothetical protein
115	+	59417	60355	312	4e-119	0.9882	COG3617/smart01040 (2.07E-25/	BRO family, N-terminal domain
116	+	60482	60838	118	8e-74	0.9237		Hypothetical protein
117	+	60840	61160	106	9e-19	0.5244	PTZ00171 (1.90E-10)	Acyl carrier protein
118	+	61171	61344	57	7e-17	0.6491		Hypothetical protein
119	+	61356	61751	131				Hypothetical protein
120	+	61744	61947	67	5e-35	0.9062		Hypothetical protein
121	+	62005	62226	73	5e-44	0.9726		Hypothetical protein
122	+	62502	63731	409	0	0.9462		Hypothetical protein
123	+	63742	64173	143	3e-77	0.8042		Hypothetical protein
124	+	64174	64443	89	4e-39	0.9318		Hypothetical protein
125	+	64444	65085	213	1e-94	0.6698		Hypothetical protein
126	+	65082	65483	133	1e-11	0.427	pfam07087 (9.94E-18)	Hypothetical protein
127	-	65500	65592	30				Hypothetical protein
128	+	65704	67872	722	1e-130	0.4111	COG0542 (6.58E-161)	ATP-dependent Clp protease ATP-binding subunit ClpA
129	+	67996	70134	712	0	0.6709	PRK09263 (0.00E+00)	Anaerobic ribonucleoside-triphosphate reductase
130	+	70131	70589	152	4e-72	0.7	PRK11121 (2.89E-76)	Anaerobic ribonucleoside triphosphate reductase activating protein
131	+	70668	71588	306	3e-08	0.328		Homing endonuclease
132	-	71703	72545	280	2e-115	0.6762		Hypothetical protein
133	-	72583	73191	202	2e-96	0.6617		Hypothetical protein
134	+	73219	73524	101	3e-42	0.6733		Hypothetical protein
135	-	73521	74048	175	2e-44	0.6535		Hypothetical protein
136	+	74122	75312	396	5e-178	0.5985		Hypothetical protein
137	-	75342	76361	339	2e-139	0.5976	pfam03864 (1.44E-14)	Major capsid protein
138	-	76384	76758	124	2e-70	0.9597		Hypothetical protein
139	-	76778	78214	478	0	0.6985	cd07022 (3.89E-43)	SohB, S49 family peptidase
140	-	78353	79876	507	0	0.6559		Portal protein
141	+	80063	81358	431	2e-114	0.4683	PRK10885 (4.35E-151)	tRNA nucleotidyltransferase
142	+	81348	82337	329	1e-131	0.6133	PHA02603 (2.96E-44)	Putative nucleotidyltransferase
143	-	82454	82786	110	1e-36	0.7011		Terminase large subunit
144	-	83037	83510	157	2e-69	0.6918		Terminase large subunit
145	-	83740	83964	74	2e-36	0.7973		Terminase large subunit
146	-	84191	84604	137	1e-75	0.8162	pfam03237 (5.17E-10)	Terminase large subunit
147	-	84837	84944	35	2e-11	0.9677		Terminase large subunit
148	-	84941	86125	394	0	0.9543		Hypothetical protein
149	-	86324	86758	144	5e-90	0.875		Hypothetical protein
150	-	86762	87109	115	5e-70	0.9224		Hypothetical protein
151	-	87106	87426	106	7e-54	0.9048		Hypothetical protein
152	-	87423	87644	73				Hypothetical protein
153	-	87648	87965	105	2e-26	0.5143		Hypothetical protein
154	-	87967	88326	119				Hypothetical protein
155	+	88473	88661	62	9e-09	0.4677		Hypothetical protein
156	+	88667	88933	88	5e-41	0.8046		Hypothetical protein
157	+	88933	89277	114	1e-37	0.5856		Hypothetical protein
158	+	89277	89576	99	1e-37	0.6186		Hypothetical protein
159	+	89579	89668	29				Hypothetical protein
160	-	89892	90254	120	4e-38	0.5556		Hypothetical protein
161	-	90254	90724	156	2e-101	0.9423		Hypothetical protein
162	-	90865	91098	77	2e-46	0.9351		Hypothetical protein
163	-	91116	91463	115				Hypothetical protein
164	-	91655	91918	87	1e-06	0.358		Hypothetical protein
165	-	92582	93103	173	1e-40	0.4678	pfam07463 (2.94E-07)	NUMOD4 motif-containing HNH endonuclease
tRNA		93373	93300					tRNA_Arg
tRNA		93272	93201					tRNA_Met
166	-	93542	93715	57	4e-27	0.8772		Hypothetical protein
167	-	93732	93878	48	8e-23	0.9583		Hypothetical protein
168	-	93949	94179	76	3e-13	0.4605		Hypothetical protein
169	-	94179	94403	74	7e-35	0.8219		Hypothetical protein
170	-	94403	94624	73	1e-27	0.8493		Hypothetical protein
171	-	94627	94800	57	4e-32	0.9298		Hypothetical protein
172	-	94797	95501	234	6e-21	0.4747		Hypothetical protein
173	-	95510	96898	462	0	0.5614	cd18037 (3.37E-10)	RecD-like helicases
174	-	96895	97074	59	3e-25	0.8448		Hypothetical protein
175	-	97071	97412	113	6e-50	0.6903		Hypothetical protein
176	-	97409	97606	65	2e-32	0.8		Hypothetical protein
177	-	97611	97916	101	6e-65	0.9307		Hypothetical protein
178	-	97909	98112	67	1e-20	0.873		Hypothetical protein
179	-	98115	98498	127	3e-33	0.562		Hypothetical protein
180	-	98502	98693	63	1e-29	0.8226		Hypothetical protein
181	-	98705	99007	100	1e-57	0.87		Hypothetical protein
182	-	98985	99281	98	5e-54	0.8817		Hypothetical protein
183	-	99278	99475	65	6e-36	0.9531		Hypothetical protein
184	-	99472	99762	96	4e-63	0.9688		Hypothetical protein
185	-	99764	99994	76				Hypothetical protein
186	+	100721	101317	198	2e-15	0.3558		Hypothetical protein
187	+	101319	101864	181	4e-76	0.6133		Hypothetical protein
188	+	101861	102187	108	9e-47	0.7196		Hypothetical protein
189	+	102184	102567	127	2e-82	0.9435		Hypothetical protein
190	+	102564	102740	58	6e-10	0.5614		Hypothetical protein
191	+	102737	103000	87	8e-33	0.6742		Hypothetical protein
192	+	103000	103206	68				Hypothetical protein
193	+	103206	103445	79	7e-42	0.8734		Hypothetical protein
194	+	103447	103872	141	1e-69	0.7092		Hypothetical protein
195	+	103873	104208	111	2e-63	0.8829		Hypothetical protein
196	+	104189	105214	341	0	0.868		Putative DNA binding protein
197	+	105211	105534	107	4e-64	0.9143		Hypothetical protein
198	+	105518	106135	205	1e-28	0.3544		Putative 5'(3')-deoxyribonucleotidase
199	+	106132	106431	99	2e-05	0.3529		Hypothetical protein
200	+	106406	106900	164	5e-20	0.3514		Hypothetical protein
201	+	106900	107250	116	1e-73	0.9224		Hypothetical protein
202	+	107251	107931	226	2e-132	0.8628		Hypothetical protein
203	+	107942	108148	68	7e-39	1		Hypothetical protein
204	+	108158	109030	290	0	0.9244	COG2974 (3.73E-18)	Recombination associated protein RdgC
205	+	109030	109284	84				Hypothetical protein
206	+	109296	109586	96	6e-60	0.9792		Hypothetical protein
207	+	109671	109835	54	3e-27	0.963		Hypothetical protein
208	+	109828	110799	323	4e-32	0.4064		AP2 domain-containing protein
209	+	110801	112318	505	2e-90	0.391		Putative exodeoxyribonuclease
210	+	112319	112531	70	6e-10	0.4265		Hypothetical protein
211	+	112532	112741	69	3e-34	0.8841		Hypothetical protein
212	+	112741	113328	195	1e-121	0.9538		Homing endonuclease HNH
213	+	113321	113524	67	2e-37	0.9701		Hypothetical protein
214	+	113602	113757	51	3e-16	0.7		Hypothetical protein
215	+	113754	114326	190	4e-73	0.6105		Hypothetical protein
216	+	114335	114616	93				Hypothetical protein
217	+	114700	114912	70	7e-41	0.9571		Hypothetical protein
218	+	114914	116206	430	0	0.9767		Hypothetical protein
219	+	116208	116384	58	3e-32	0.931		Hypothetical protein
220	+	116387	116836	149	6e-07	0.3605		Hypothetical protein
221	+	116851	116979	42	2e-18	0.9762		Hypothetical protein
222	+	116991	117899	302	3e-170	0.8191	pfam00303 (3.22E-103)	Thymidylate synthase
223	+	117909	118442	177	3e-64	0.5934	cd00209 (7.20E-42)	Dihydrofolate reductase
224	+	118436	119062	208	4e-48	0.4677		Putative DNA binding protein
225	+	119067	119636	189	5e-128	0.8836		Putative type I restriction-modification methylase
226	+	119650	120003	117	2e-73	0.9737		Hypothetical protein
227	+	120140	120727	195	4e-113	0.9832		Hypothetical protein
228	+	120748	122022	424	0	0.7187	PHA02572 (3.29E-75)	RnR alpha subunit
229	+	122380	123255	291	7e-124	0.6332	TIGR02506 (1.8E-65)	RnR alpha subunit
230	+	123305	124417	370	2e-176	0.6638	cd01049 (7.1E-47)	RnR beta subunit
231	+	124499	125224	241	7e-53	0.4545		Hypothetical protein
232	+	125416	125646	76	4e-44	0.9474		Hypothetical protein
233	+	125643	126353	236	1e-165	0.9576	TIGR02594 (5.74E-31)	Endolysin
234	+	126392	126553	53	1e-24	0.9804		Phosphate starvation-inducible protein, phoH
235	+	126528	127178	216	3e-154	0.9674	pfam02562 (9.38E-19)	Phosphate starvation-inducible protein, phoH
236	+	127255	127449	64	1e-36	0.9688		Hypothetical protein
237	+	127452	127913	153	2e-103	0.9608		Hypothetical protein
238	+	127927	128568	213	8e-135	0.93		Hypothetical protein
239	+	128571	128915	114	9e-10	0.3898		Hypothetical protein
240	+	129038	129715	225	3e-151	0.9156		Hypothetical protein
241	+	129722	131065	447	0	0.7556	PHA02587 (3.4E-99)	DNA ligase
242	+	131094	131216	40	2e-17	0.9231		Hypothetical protein
243	+	131229	131600	123	6e-23	0.4298		Hypothetical protein
244	+	131612	131839	75	4e-47	0.9867		Hypothetical protein
245	+	131836	132045	69				Hypothetical protein
246	+	132049	132837	262	2e-86	0.5336		Hypothetical protein
247	+	132839	133204	121	2e-22	0.5575		Hypothetical protein
248	+	133246	133938	230	2e-114	0.7091		Hypothetical protein
249	+	133981	134484	167				Hypothetical protein
250	+	134489	134701	70	2e-32	0.8429		Hypothetical protein
251	+	134698	134919	73	4e-35	0.8806		Hypothetical protein
252	+	134916	135209	97	7e-15	0.4412		Hypothetical protein
253	+	135232	135639	135	4e-86	0.9111		Hypothetical protein
254	+	135652	136050	132	2e-22	0.4409		Hypothetical protein
255	+	136063	136338	91				Hypothetical protein
256	+	136355	136477	40				Hypothetical protein
257	+	136479	136754	91	1e-19	0.47		Hypothetical protein
258	+	136764	137156	130	5e-26	0.4528		Hypothetical protein
259	+	137167	137601	144				Hypothetical protein
260	+	137669	138043	124				Hypothetical protein

### Sheet: Table　S3
		Table S3 Related phages identified by vCONTACT2 (score > 1)
Phage	GenBank	Score	Morphology
Vibrio phage helene 12B3	NC_021067	57.7337	Myovirus
Vibrio phage eugene 12A10	NC_029067	49.1551	Myovirus
Aeromonas phage 2-L372D	NC_048769	13.2045	Myovirus
Aeromonas phage 4_L372D	NC_048771	13.5277	Myovirus
Aeromonas phage 2_L372X	NC_048770	13.426	Myovirus
Aeromonas phage 4_L372XY	NC_048772	13.0604	Myovirus
Enterobacteria phage phi92	NC_023693	5.1463	Myovirus
Klebsiella phage ZCKP1	NC_047994	3.5774	Myovirus
Escherichia phage ESCO13	NC_047770	3.3215	Myovirus
Escherichia phage vB_EcoM_Schickermooser	NC_048196	3.2685	Myovirus
Escherichia phage ESCO5	NC_047776	4.8704	Myovirus
Escherichia phage phAPEC8	NC_020079	2.3294	Myovirus
Pectobacterium phage phiTE	NC_020201	1.5967	Myovirus
Escherichia phage slur16	NC_028248	1.0244	Myovirus
Escherichia phage V18	NC_041937	1.0063	Myovirus
Escherichia phage Av-05	NC_025830	4.8183	Myovirus
Erwinia phage Hena1	NC_048828	2.8524	Myovirus
Erwinia phage pEp_SNUABM_01	NC_048807	1.4785	Myovirus
Raoultella phage Ro1	NC_048682	6.6279	Myovirus
Klebsiella virus KpS8	NC_048873	3.6915	Myovirus
Klebsiella phage vB_KpnM_KB57	NC_028659	2.7575	Myovirus
Proteus phage Mydo	NC_048741	3.6341	Myovirus
Klebsiella phage vB_KpnM_BIS47	NC_048656	3.6723	Myovirus
Salmonella phage PVPSE1	NC_016071	5.3238	Myovirus
Salmonella phage SSE121	NC_027351	5.3692	Myovirus
Escherichia phage 4MG	NC_022968	3.5028	Myovirus
Cronobacter phage vB_CsaM_GAP31	NC_019400	3.54	Myovirus
Rheinheimera phage vB_RspM_Barba19A	NC_048190	1.0529	Myovirus
Rheinheimera phage vB_RspM_Barba8S	NC_048188	1.1008	Myovirus
Vibrio phage ICP1	NC_015157	54.4929	Myovirus
Vibrio phage PWH3a-P1	NC_020863	185.904	Myovirus
Vibrio phage qdvp001	NC_029057	238.322	Myovirus
Vibrio phage 11895-B1	NC_020843	55.8402	Myovirus
Shewanella sp. phage 1/4	NC_025436	9.6671	Myovirus
Shewanella sp. phage 1/40	NC_025470	20.2678	Myovirus
Pseudoalteromonas phage H101	NC_029094	12.8149	Myovirus
Pseudoalteromonas phage J2-1	MF370964	32.0631	Myovirus
